# The endoplasmic reticulum-associated mRNA-binding proteins ERBP1 and ERBP2 interact in bloodstream-form *Trypanosoma brucei*

**DOI:** 10.1101/718031

**Authors:** Kathrin Bajak, Kevin Leiss, Christine Clayton, Esteban Erben

## Abstract

Kinetoplastids rely heavily on post-transcriptional mechanisms for control of gene expression, and on RNA-binding proteins that regulate mRNA splicing, translation and decay. *Trypanosoma brucei* ERBP1 (Tb927.10.14150) and ERBP2 (Tb927.9.9550) were previously identified as mRNA binding proteins that lack canonical RNA-binding domains. We here show that ERBP1 is associated with the endoplasmic reticulum, like ERBP2, and that the two proteins interact *in vivo*. Loss of ERBP1 from bloodstream-form *T. brucei* initially resulted in a growth defect but proliferation was restored after more prolonged cultivation. Results from a pull-down of tagged ERBP1 suggest that it preferentially binds to ribosomal protein mRNAs. The ERBP1 sequence resembles that of *Saccharomyces cerevisiae* Bfr1, which also localises to the endoplasmic reticulum and binds to ribosomal protein mRNAs. However, unlike Bfr1, ERBP1 does not bind to mRNAs encoding secreted proteins, and it is also not recruited to stress granules after starvation.
