## Supplemental Table 1 for "The endoplasmic reticulum-associated mRNA-binding proteins ERBP1 and ERBP2 interact in bloodstream-form *Trypanosoma brucei*"

### Sheet: LFQ and calculations
Gene ID	Gene ID 927	Annotation		LFQ.intensity ERBP1_A	LFQ.intensity ERBP1_B	LFQ.intensity ERBP1_C	LFQ.intensity ERBP1_D	LFQ.intensity ERBP1+RNase_A	LFQ.intensity ERBP1+RNase_B	LFQ.intensity ERBP1+RNase_C	LFQ.intensity.GFP_A	LFQ.intensity.GFP_B	LFQ.intensity.GFP_C	Peptides	ANOVA Significant	ANOVA q-value	Log2 ERBP1/GFP	Log2 ERBP1+RNase/GFP	4x Enriched with and without RNase
Tb927.11.13050	Tb927.11.13050	calmodulin	Calcium	23.8189	29.4244	28.2687	21.0167	29.5896	27.695	29.1071	20.9151	21.0057	20.4349	5	1	0.0076	4.85	8.01	1
Tb427.10.14150	Tb927.10.14150	ERBP1	Vesicular.transport	26.2657	22.7901	28.7525	25.7227	28.5196	25.3909	28.2755	21.4791	21.432	20.3295	39	1	0.00444444	4.8	6.32	1
Tb927.10.14550	Tb927.10.14550	DED1-1, ATP-dependent DEAD/H RNA helicase, VASA homologue	Translation	20.6244	22.9903	24.6634	26.104	25.5445	23.1529	24.4171	20.9329	20.7174	20.6347	19	1	0.0297368	2.83	3.61	1
Tb927.9.9550	Tb927.9.9550	hypothetical protein, conserved, no yeast or human match	ZUnknown	19.6223	19.2948	26.0186	23.9615	25.9973	23.8031	25.4142	19.5729	21.0407	19.9006	11	1	0.0363218	2.05	4.9	1
Tb927.5.4420	Tb927.5.4420	nucleolar RNA helicase 2 human, DDX50 Mouse	rRNA.tRNA.process	20.2554	21.8729	24.3931	25.9614	24.9867	23.3848	23.4935	20.3899	21.4438	21.5433	23	0	0.100536	2	2.83	0
Tb927.9.8880	Tb927.9.8880	actin A	Cytoskeleton	21.3386	26.8093	21.6862	21.9	25.164	24.3489	25.9078	20.9006	20.991	21.1624	15	1	0.0261918	1.92	4.12	0
Tb927.9.10770	Tb927.9.10770	PABP2	Translation	18.8418	26.3659	24.2778	22.2795	25.7277	25.0179	26.3853	19.918	22.7152	22.3643	20	0	0.074	1.28	4.04	0
Tb427.02.4230	Tb927.2.4230	Nucleoporin NUP-1 protein, putative	Nuclear.transport	17.9158	24.059	23.6906	21.2111	25.5504	29.422	26.9847	21.773	20.6975	19.852	29	1	0.00502857	0.94	6.54	0
Tb927.11.550	Tb927.11.550	SCD6	RNA.degradation	18.5688	20.0351	23.6475	23.9952	22.8812	22.4297	20.857	20.6512	21.8405	19.9594	10	0	0.614389	0.74	1.24	0
Tb927.10.6050	Tb927.10.6050	clathrin heavy chain (CHC)	Vesicular.transport	20.2317	21.8929	20.8803	22.0469	22.476	23.2775	22.3168	19.5653	21.6316	20.4497	8	1	0.0188571	0.71	2.14	0
Tb927.6.3650	Tb927.6.3650	ADP-ribosylation factor, putative	Vesicular.transport	19.5917	23.066	21.2652	21.9845	21.8954	21.8917	23.2373	20.3471	21.6635	20.4489	6	0	0.170797	0.66	1.52	0
Tb927.4.4310	Tb927.4.4310	TbNup64 Connect inner-outer, FG, symmetrical, paralogue pf Nup75	Nuclear.transport	22.2689	17.6258	23.0625	21.6775	23.2423	21.4189	22.2655	19.9469	21.9825	19.6654	11	0	0.334723	0.63	1.78	0
Tb927.3.1120	Tb927.3.1120	Ran or RTB2	Nuclear.transport	20.2044	23.5114	22.1702	21.7926	23.7556	22.5639	23.1534	20.763	21.0101	22.1225	9	0	0.0690204	0.62	1.86	0
Tb10.v4.0052	Tb10.v4.0052	microtubule-associated protein 2	Cytoskeleton	24.8491	26.4131	27.9991	25.0144	29.2699	31.0902	29.04	25.3015	27.2559	23.928	11	1	0.00533333	0.57	4.3	0
Tb427.03.5530	Tb927.3.5530	Tb-292 membrane associated protein	Membrane.protein	19.9285	23.1585	20.6547	20.4641	23.3664	24.4642	24.559	20.3724	21.8659	19.3845	12	1	0.00508108	0.51	3.59	0
Tb927.10.4120	Tb927.10.4120	60S ribosomal protein L30	Ribosome	19.747	22.4774	21.8779	20.7119	23.959	22.9202	22.9857	21.322	20.6107	20.5779	6	1	0.00902326	0.37	2.45	0
Tb927.11.9710	Tb927.11.9710	60S ribosomal protein L10a	Ribosome	19.4583	23.4267	19.2305	20.7549	22.9408	21.3758	22.6211	20.6136	19.6976	20.7239	9	0	0.12269	0.37	1.97	0
Tb427.06.4440	Tb927.6.4440	RBP42	RNA.binding	26.7435	23.5725	26.6023	25.9514	27.7193	25.3603	26.1224	24.3827	26.5706	25.1603	19	0	0.476435	0.35	1.03	0
Tb927.2.5160	Tb927.2.5160	chaperone protein DNAj, putative	Chaperone	19.0876	24.7137	22.197	20.7144	24.8521	25.0672	25.5527	20.404	22.196	21.5205	17	1	0.0188276	0.3	3.78	0
Tb927.1.2400	Tb927.1.2400	alpha tubulin	Cytoskeleton	25.9364	30.3531	28.5252	27.4152	30.5521	29.7981	30.1635	25.3772	26.7033	31.2579	36	0	0.1975	0.28	2.39	0
Tb927.7.2340	Tb927.7.2340	40S ribosomal protein S15	Ribosome	19.4915	23.5533	22.2396	21.307	25.0543	23.1271	23.9183	19.7194	21.2356	23.4759	6	0	0.07372	0.17	2.56	0
Tb927.10.5620	Tb927.10.5620	fructose-bisphosphate aldolase, glycosomal (ALD)	Glucose.glycerol	19.5798	21.68	27.0391	26.6238	24.5163	25.7812	22.532	21.6547	21.4214	27.6469	34	0	0.937273	0.16	0.7	0
Tb927.8.1510	Tb927.8.1510	ATP-dependent DEAD/H RNA helicase, putative Dbp3, ribosome biogenesis? Cis-spliced	rRNA.tRNA.process	20.0814	22.4272	20.492	22.1347	24.7407	22.7243	23.2146	20.4256	21.2544	21.7533	13	1	0.0147407	0.14	2.42	0
Tb927.8.890	Tb927.8.890	Ras-related protein Rab1A	Vesicular.transport	20.4213	22.0116	19.231	21.1823	21.5301	21.0333	22.6783	19.8157	21.5821	20.6708	4	0	0.224	0.02	1.06	0
Tb427tmp.02.0030	Tb927.11.11220	dynein heavy chain	Cytoskeleton	19.1297	22.9433	20.1072	21.3167	22.8906	26.9274	23.8396	19.3906	21.1228	22.0924	35	1	0.0212459	0.01	3.68	0
Tb427.10.840	Tb927.10.840	FAZ6 flagellar attachment zone protein	Cytoskeleton	20.2371	19.5783	20.4236	21.6252	22.5532	25.4067	22.5648	20.4245	20.6447	20.3814	9	1	0.00426667	0	3.02	0
Tb927.4.2180	Tb927.4.2180	60S ribosomal protein L35a	Ribosome	19.3115	18.0866	20.5661	20.5392	22.8665	23.7449	23.5849	20.0908	20.7176	20.8253	3	1	0.0056	0	2.85	0
Tb927.10.15360	Tb927.10.15360	hypothetical protein, conserved, weak DEAD domain/P-loop hydrolase	ZUnknown	20.4218	19.3188	19.8245	21.8176	23.0454	24.739	23.5561	20.5964	20.9601	21.2344	3	1	0.00733333	0	2.85	0
Tb927.11.17000	Tb927.11.17000	AIR9	Cell.cycle	20.5638	19.2861	19.4453	20.3697	22.4496	25.1376	22.9365	21.1286	20.6592	20.3091	8	1	0.00685714	0	2.81	0
Tb927.8.4780	Tb927.8.4780	FLAM3	Cytoskeleton	20.1373	18.2574	18.8885	21.1661	23.7878	23.4633	22.9031	21.1739	21.07	19.8282	7	1	0.00545455	0	2.69	0
Tb927.11.11480	Tb927.11.11480	Trichohyalin, putative	ZUnknown	19.7695	18.8956	20.011	21.9414	24.703	21.5947	22.7457	19.8513	21.317	20.1032	6	1	0.0190508	0	2.59	0
Tb927.9.11850	Tb927.9.11850	structural maintenance of chromosome 1 (SMC1)	Chromatin	19.3731	19.0137	19.7686	21.644	22.622	24.6533	22.94	20.5503	22.1213	19.8344	7	1	0.00488889	0	2.57	0
Tb927.1.4310	Tb927.1.4310	FAZ2 flagellar attachment zone protein	Cytoskeleton	19.1059	19.9376	19.1655	21.0955	22.4748	24.8353	22.7193	19.4235	22.9408	20.187	7	1	0.01352	0	2.49	0
Tb927.1.3070	Tb927.1.3070	hypothetical protein, conserved, poly(Q), poly(H)	ZUnknown	20.3509	18.9902	20.3407	21.9802	24.346	21.504	22.5585	19.7064	21.7259	19.8144	10	1	0.03335	0	2.39	0
Tb927.1.2550	Tb927.1.2550	histone H3	Chromatin	19.2386	18.1539	19.462	20.795	24.5317	22.9646	22.6706	21.3843	21.6723	20.1355	3	1	0.00533333	0	2.32	0
Tb927.9.15150	Tb927.9.15150	60S ribosomal protein L5	Ribosome	20.6354	18.8617	18.844	20.9673	22.236	24.2876	22.993	20.0916	22.6316	20.5615	6	1	0.00946341	0	2.08	0
Tb927.10.740	Tb927.10.740	structural maintenance of chromosome 4 (SMC4)	Chromatin	19.4101	19.8271	19.8876	20.7726	21.3598	23.1043	21.7105	19.9653	21.1747	19.2876	4	1	0.0104	0	1.92	0
Tb927.5.1110	Tb927.5.1110	60S ribosomal protein L2 L8	Ribosome	19.1423	17.8729	20.2273	23.0323	23.1641	23.2876	22.7537	20.5396	21.6372	21.3201	4	1	0.036381	0	1.9	0
Tb927.10.10340	Tb927.10.10340	structural maintenance of chromosome 2 (SMC2)	Chromatin	19.1472	19.1069	18.9853	21.2258	21.7578	23.1269	22.0782	20.099	21.707	19.5211	6	1	0.0114043	0	1.88	0
Tb427.10.1450	Tb927.10.1450	plectin, putative	ZUnknown	19.7513	20.4691	18.9427	21.4593	22.8288	23.34	22.6412	20.9561	21.7132	20.4866	3	1	0.00361905	0	1.88	0
Tb927.3.3560	Tb927.3.3560	U-box domain containing protein, putative	ZUnknown	18.4299	19.1582	19.5892	20.9965	21.8799	22.0302	23.8558	20.8541	21.1328	20.6014	6	1	0.00413793	0	1.73	0
Tb927.4.3740	Tb927.4.3740	FAZ1 flagellar attachment zone protein	Cytoskeleton	18.9582	19.2812	19.7826	21.0963	21.3407	25.5828	21.4078	21.0602	21.7909	20.3171	6	1	0.0363636	0	1.72	0
Tb427.05.3510	Tb927.5.3510	structural maintenance of chromosome 3 (SMC3)	Chromatin	20.0428	18.3407	19.2287	20.9887	21.7428	23.1927	21.7132	20.5273	21.9334	19.9032	6	1	0.0175273	0	1.43	0
Tb927.6.3670	Tb927.6.3670	paraflagellar rod protein PFC8	Cytoskeleton	19.0162	17.9703	19.4971	22.3447	21.815	22.5297	22.3067	20.3715	21.6246	20.8221	3	1	0.0412889	0	1.28	0
Tb11.v5.0868	Tb11.v5.0868	mitotubule-associated protein Gb4, putative	Cytoskeleton	19.7401	18.2225	19.1532	20.3956	21.8519	21.3975	21.7125	20.2077	20.5022	21.0935	2	1	0.00316667	0	1.05	0
Tb927.9.1750	Tb927.9.1750	Fibronectin type III domain containing protein, putative	ZUnknown	19.5257	19.0795	20.606	20.8037	21.2278	22.9147	21.2211	21.0397	20.6148	21.3844	5	1	0.0234462	0	0.77	0
Tb927.2.340	Tb927.2.340	retrotransposon hot spot protein 4 (RHS4), putative	RHS	19.4085	19.5391	20.2758	19.9342	21.1106	22.3369	21.8731	21.0267	21.1534	20.846	9	1	0.007	0	0.76	0
Tb927.8.3150	Tb927.8.3150	Tric complex gamma subunit (TCP-1-gamma)	Chaperone	18.9381	23.1959	20.3094	21.088	21.51	22.5053	21.9874	21.0116	21.7283	19.9147	10	0	0.328714	0	1.12	0
Tb927.10.11760	Tb927.10.11760	PUF6	RNA.binding	20.1901	18.8735	19.5633	21.9182	21.2202	21.4443	22.1727	20.9318	20.7726	20.2002	3	0	0.0877407	0	0.98	0
Tb427.03.5250	Tb927.3.5250	ZC3H8	RNA.binding	19.8208	19.3743	19.2896	20.4823	20.6395	21.0951	21.0198	18.9607	21.2079	20.0187	6	0	0.0771048	0	0.86	0
Tb927.9.9210	Tb927.9.9210	60S ribosomal protein L37	Ribosome	19.8777	17.501	19.6389	20.4252	21.3651	21.248	20.3346	19.5211	21.6422	19.7004	2	0	0.110175	0	0.69	0
Tb427tmp.03.0760	Tb927.11.370	repressor activator protein 1 (RAP1)	Chromatin	21.1194	17.6766	20.4096	20.7907	21.1944	20.5646	24.1438	21.1661	22.2004	20.8337	10	0	0.1409	0	0.57	0
Tb927.4.760	Tb927.4.760	adaptin complex AP1 gamma subunit	Vesicular.transport	20.2711	19.1389	19.615	20.3791	19.1319	20.6499	20.0894	20.3959	20.711	20.3194	2	0	0.226627	0	-0.52	0
Tb927.1.2390	Tb927.1.2390	beta tubulin	Cytoskeleton	26.2429	31.1367	28.3601	28.3608	31.0578	31.1676	31.5846	26.6713	27.6984	31.2223	37	0	0.0819623	-0.01	2.74	0
Tb927.3.930	Tb927.3.930	OADalpha outer arm dynein heavy chain	Cytoskeleton	19.4636	20.5833	20.8668	21.5042	22.1429	26.3506	22.1933	20.6304	21.5047	19.7806	21	1	0.0260541	-0.03	2.92	0
Tb927.11.7380	Tb927.11.7380	glycerol-3-phosphate dehydrogenase (FAD-dependent), mitochondrial, TAO complex	Glucose.glycerol	20.0616	22.5673	20.1482	20.9198	20.4048	20.8773	20.9689	20.5074	21.7431	20.6707	5	0	0.919007	-0.05	-0.22	0
Tb927.10.15530	Tb927.10.15530	ABC transport system ATP-binding protein, putative	Transporter	19.5763	21.2301	20.0191	21.8296	21.9885	21.4495	23.1316	20.3919	21.3066	20.5037	5	1	0.0469451	-0.07	1.46	0
Tb927.6.4690	Tb927.6.4690	60S ribosomal protein L9	Ribosome	20.8663	19.4355	22.7566	20.6818	24.2202	22.9519	23.5087	19.5956	20.1944	23.2433	5	1	0.0364186	-0.08	2.55	0
Tb927.10.2110	Tb927.10.2110	EF1-alpha elongation factor 1-alpha, (TEF1)	Translation	25.618	28.2203	26.9999	26.954	28.6693	28.8481	28.5593	25.2378	25.0221	30.8681	42	0	0.310331	-0.09	1.65	0
Tb927.10.8170	Tb927.10.8170	TbNup144 Outer-inner connect	Nuclear.transport	20.5286	20.2113	19.7458	20.0874	21.4473	19.8241	22.0676	18.9118	22.1589	19.6441	4	0	0.346406	-0.09	0.87	0
Tb427.10.1510	Tb927.10.1510	NOT1	RNA.degradation	20.0404	23.4158	20.3905	22.3173	22.53	25.8555	23.4362	21.2146	20.4515	23.2693	21	0	0.085271	-0.1	2.3	0
Tb427.04.2070	Tb927.4.2070	Myosin-like protein, possibly ER-Golgi vesicular transport	Vesicular.transport	20.9428	22.0803	20.214	21.6372	24.811	26.8564	23.1534	21.5348	20.8774	21.6867	6	1	0.0036	-0.15	3.57	0
Tb927.7.4900	Tb927.7.4900	XRNA	RNA.degradation	19.446	21.899	20.1292	21.0477	24.9798	23.4862	23.5062	20.4405	21.5977	20.5575	11	1	0.0048	-0.23	3.13	0
Tb927.11.3250	Tb927.11.3250	dynein heavy chain	Cytoskeleton	20.4308	22.2276	19.0059	21.8557	22.7022	25.8711	22.7053	21.4908	21.3095	20.6227	21	1	0.0265556	-0.26	2.62	0
Tb427.10.12890	Tb927.10.12890	bifunctional aminoacyl-tRNA synthetase, putative	Translation.tRNA	18.9819	20.7063	19.0555	20.8821	20.7877	21.5163	23.5722	19.0476	21.6036	20.1856	4	0	0.0713535	-0.37	1.68	0
Tb927.5.3800	Tb927.5.3800	glutamine hydrolysing (not ammonia-dependent) carbomoyl phosphate synthase, putative	Amino.acids	19.0976	23.4995	19.332	20.1559	23.7676	27.0639	25.3166	20.1427	21.6127	21.0489	20	1	0.004625	-0.41	4.45	0
Tb927.8.1590	Tb927.8.1590	TOM1, HECT ubiquitin-protein ligase involved in mRNA export from nucleus	Ubiquitin.proteasome	20.5814	20.266	19.6422	21.6228	20.9282	22.7313	20.9501	20.3429	21.1192	21.5337	4	0	0.197767	-0.47	0.54	0
Tb927.11.980	Tb927.11.980	TbNup158 Outer ring, FG Nup facing both sides	Nuclear.transport	20.3284	20.8498	20.1714	20.9461	22.8132	25.8354	23.7818	20.6853	22.1914	20.28	13	1	0.00357895	-0.48	3.09	0
Tb11.v5.0584	Tb11.v5.0584	hypothetical protein, conserved	ZUnknown	19.6379	19.2309	21.3628	20.952	21.2555	23.2378	22.3992	20.6964	21.4424	20.2753	3	1	0.027	-0.51	1.49	0
Tb427.03.5020	Tb927.3.5020	Flagellar Member 6 (FLAM6)	Cytoskeleton	19.4858	21.2925	19.4589	21.124	20.9565	25.1189	22.1414	20.4888	21.7776	20.377	10	0	0.0635417	-0.54	1.86	0
Tb927.6.4300	Tb927.6.4300	glyceraldehyde 3-phosphate dehydrogenase, glycosomal (GAPDH)	Glucose.glycerol	19.1287	23.2085	29.7739	29.2107	27.8295	28.2847	26.0733	24.6148	23.8917	29.2148	35	0	0.659893	-0.58	1.49	0
Tb927.9.4680	Tb927.9.4680	eIF4A1	Translation	19.5104	22.3773	19.2006	21.1709	22.8894	23.8809	22.0295	20.7887	22.1135	20.5827	6	1	0.0359512	-0.6	1.77	0
Tb927.11.13360	Tb927.11.13360	AAA ATPase, putative	Enzyme	19.9761	24.0257	20.3041	21.4542	24.5759	25.3029	25.7813	19.8894	21.8628	24.3968	13	1	0.0248358	-0.61	3.17	0
Tb927.10.12330	Tb927.10.12330	ZC3H34	RNA.binding	19.0515	17.4745	22.9747	20.9447	22.983	19.0427	21.3245	20.9077	20.9078	20.509	5	0	0.667815	-0.66	0.34	0
Tb927.3.2600	Tb927.3.2600	ATP-dependent DEAD/H RNA helicase, putative, no clear yeast homologue	RNA.helicase	19.0599	20.9138	19.2952	20.9357	21.5733	24.9687	21.7426	20.4598	20.7903	21.1477	11	1	0.0267826	-0.75	1.96	0
Tb927.10.3990	Tb927.10.3990	DHH1	RNA.degradation	20.5931	22.0952	18.2694	21.4338	23.1478	23.3385	23.1089	19.8765	22.1162	22.0637	9	1	0.0365301	-0.75	1.85	0
Tb427tmp.02.0750	Tb927.11.3240	Tric complex zeta subunit (TCP-1-zeta)	Chaperone	21.1642	23.4416	20.0181	20.4574	22.5836	22.7466	24.1727	20.2597	21.7641	24.1443	13	0	0.182912	-0.79	1.11	0
Tb927.9.8420	Tb927.9.8420	60S ribosomal protein L10	Ribosome	19.4804	18.7739	22.5705	21.1596	22.5323	23.1143	23.0045	20.305	21.1176	22.4647	7	1	0.0497391	-0.8	1.59	0
Tb427.01.3310	Tb927.1.3310	hypothetical protein, conserved, no human or yeast homologue	ZUnknown	22.6713	21.0941	24.5279	22.0161	25.4485	20.3899	22.7857	24.3084	24.674	21.2445	10	0	0.780974	-0.83	-0.53	0
Tb927.11.14130	Tb927.11.14130	60S ribosomal protein L18	Ribosome	19.7295	17.8621	24.1407	20.9569	24.9519	24.3786	23.1659	19.934	21.1192	23.7787	10	0	0.0734757	-0.94	2.55	0
Tb927.6.3800	Tb927.6.3800	heat shock 70 kDa protein, mitochondrial precursor, putative	Mito.biogenesis	20.3584	23.5708	24.8181	24.7945	24.3733	23.5314	24.8624	24.3341	23.5638	25.4604	25	0	0.466685	-1.07	-0.2	0
Tb927.10.8940	Tb927.10.8940	Flagellum tageting protein KHARON1	Cytoskeleton	19.873	18.3982	22.8572	20.9694	24.8638	22.4965	23.8194	20.1996	21.8005	23.0594	13	1	0.0362824	-1.16	2.04	0
Tb927.10.7340	Tb927.10.7340	40S ribosomal protein S24E	Ribosome	19.9826	19.7916	19.126	20.7762	22.3728	22.7935	22.0827	20.1564	20.4036	22.6819	4	1	0.00927273	-1.16	1.34	0
Tb927.9.6070	Tb927.9.6070	40S ribosomal protein S3	Ribosome	20.8374	21.5755	21.8539	22.8413	23.3711	22.3465	22.4245	19.9828	22.7945	26.0297	9	0	0.503432	-1.16	-0.22	0
Tb927.11.9720	Tb927.11.9720	40S ribosomal protein S27	Ribosome	18.6765	19.4816	22.6445	21.3969	24.1392	23.758	23.3838	22.1631	23.3178	19.8695	4	1	0.0321026	-1.23	1.98	0
Tb927.11.2060	Tb927.11.2060	60S acidic ribosomal subunit	Ribosome	18.9239	19.3303	23.3214	22.7738	19.3212	19.7223	20.2271	19.9854	22.6738	24.2976	8	0	0.181935	-1.23	-2.56	0
Tb927.10.1090	Tb927.10.1090	40S ribosomal protein S23	Ribosome	19.7403	18.7632	19.9307	21.8059	22.5983	22.2435	21.714	19.476	20.1983	24.263	4	0	0.158149	-1.25	0.87	0
Tb11.v5.0325	Tb11.v5.0325	retrotransposon hot spot (RHS) protein, putative	RHS	19.9035	18.3596	19.5865	21.3884	19.8042	20.5425	20.8049	19.6352	20.7983	22.7805	2	0	0.284889	-1.26	-0.69	0
Tb927.8.7100	Tb927.8.7100	acetyl-CoA carboxylase, putative	Lipids	20.1216	17.4973	19.6892	21.4623	19.8177	21.248	21.5431	19.3737	22.1442	21.4591	7	0	0.284765	-1.3	-0.12	0
Tb927.10.14890	Tb927.10.14890	C-terminal motor kinesin KIFC1	Cytoskeleton	20.6726	18.8096	22.3291	23.4616	21.7671	22.852	23.4029	23.0805	20.6217	24.2247	12	0	0.344169	-1.32	0.03	0
Tb927.3.5010	Tb927.3.5010	hypothetical protein, conserved	ZUnknown	21.922	19.735	20.9348	22.1007	19.712	20.2357	22.75	22.6275	25.5395	19.5312	4	0	0.389111	-1.39	-1.67	0
Tb927.10.1170	Tb927.10.1170	intraflagellar transport protein IFT172	Cytoskeleton	20.1231	22.3821	19.744	21.4029	23.2405	26.2092	24.3534	20.3686	21.705	24.9633	24	1	0.0270933	-1.43	2.26	0
Tb927.4.1100	Tb927.4.1100	60S ribosomal protein L21e	Ribosome	19.007	19.6433	22.0587	21.803	23.8776	23.8126	22.7805	19.9633	25.6962	20.5718	5	0	0.122748	-1.45	1.41	0
Tb927.8.5090	Tb927.8.5090	DNA-directed RNA polymerase I largest subunit (RPA190)	RNA.synthesis	19.8981	20.8022	20.0524	20.8039	19.5251	22.2782	21.564	20.8431	21.0064	23.6934	5	0	0.189302	-1.46	-0.73	0
Tb927.10.5480	Tb927.10.5480	60S ribosomal protein L24	Ribosome	20.6006	18.1023	19.7594	21.5193	23.1554	23.506	20.1592	20.0081	21.8396	22.5343	5	0	0.105699	-1.47	0.81	0
Tb927.9.5840	Tb927.9.5840	tryparedoxin peroxidase (TRYP1)	Redox	19.3169	17.1314	23.5413	20.5423	18.9458	19.4606	20.2022	19.5475	22.9047	22.5248	7	0	0.300496	-1.53	-2.12	0
Tb427.07.180	Tb927.7.180	Trypanosomal VSG domain containing protein, putative	ZUnknown	19.2803	20.7597	18.4401	21.422	21.066	20.3538	20.5669	20.7883	21.9625	21.8309	2	0	0.0911273	-1.55	-0.87	0
Tb11.v5.0713	Tb11.v5.0713	retrotransposon hot spot (RHS) protein, putative	RHS	19.7019	18.3795	20.7337	21.1493	22.3319	23.0687	23.0525	19.7863	21.6677	23.19	8	1	0.0230909	-1.56	1.27	0
Tb927.11.11330	Tb927.11.11330	heat shock protein 70, major HSP70	Chaperone	23.6839	24.4936	24.2926	24.8665	24.9653	25.2931	26.0572	24.4643	24.8734	28.6534	33	0	0.162197	-1.66	-0.56	0
Tb927.9.12630	Tb927.9.12630	glycerol kinase, glycosomal (glk1)	Glucose.glycerol	19.1286	27.2781	22.2166	20.6146	25.0143	24.2559	26.1311	22.2041	20.2326	29.5563	32	0	0.431393	-1.69	1.14	0
Tb927.1.700	Tb927.1.700	phosphoglycerate kinase (PGKC)	Glucose.glycerol	20.3794	18.6809	21.5071	22.9731	19.7381	20.668	19.566	20.3961	22.2216	25.2561	8	0	0.135092	-1.74	-2.63	0
Tb927.1.120	Tb927.1.120	retrotransposon hot spot protein 4 (RHS4), putative	RHS	19.6425	24.2326	19.2087	20.9663	23.8841	25.0377	24.8485	20.3727	21.6471	26.3077	15	0	0.0917838	-1.76	1.81	0
Tb927.10.14700	Tb927.10.14700	hypothetical protein, conserved, no human or yeast homologue	ZUnknown	19.4097	17.7568	21.4598	23.2322	20.7971	20.0197	19.8176	20.4165	22.4972	23.902	3	0	0.219477	-1.81	-2.06	0
Tb927.9.7620	Tb927.9.7620	60S ribosomal protein L11	Ribosome	19.2342	18.4094	19.8027	21.4348	22.1015	22.5848	21.6639	20.8846	21.5878	22.5	2	1	0.0125	-1.94	0.46	0
Tb927.10.11390	Tb927.10.11390	60S ribosomal protein L6	Ribosome	17.9434	19.1255	22.5775	21.3185	24.4328	23.4158	22.8496	20.2945	23.3865	22.9039	10	1	0.0377978	-1.95	1.37	0
Tb927.2.3580	Tb927.2.3580	transcription elongation factor s-II, putative (TFIIS2-1)	RNA.synthesis	18.7667	17.5867	19.1142	20.6476	23.4735	20.9535	21.7984	21.3482	21.8308	19.8722	9	1	0.0140769	-1.99	1.06	0
Tb927.11.11010	Tb927.11.11010	hypothetical protein, conserved	ZUnknown	19.224	22.3295	19.7387	21.5437	23.3795	22.672	23.2321	23.4085	25.1819	19.4969	8	0	0.128169	-1.99	0.4	0
Tb927.3.3270	Tb927.3.3270	ATP-dependent phosphofructokinase (TbPFK)	Glucose.glycerol	19.4805	26.5186	19.0722	21.4902	26.417	26.7389	24.7247	20.1116	21.4025	29.4038	34	0	0.193827	-2	2.32	0
Tb927.4.1800	Tb927.4.1800	Mitochondrial LSU ribosomal protein L3	Mito.translation	20.1001	19.5775	20.0822	21.08	24.1424	24.6324	23.6714	20.2841	21.3988	25.1329	12	1	0.0109565	-2.06	1.88	0
Tb927.10.6510	Tb927.10.6510	chaperonin HSP60, mitochondrial precursor	Mito.biogenesis	19.5554	23.5961	21.6775	21.1854	20.8572	20.2756	20.9935	21.5385	22.8025	26.5916	16	0	0.0913394	-2.14	-2.94	0
Tb427tmp.01.5570	Tb927.11.14000	RNA-binding protein (NRBD1)	rRNA.tRNA.process	20.4495	17.2923	22.5915	22.1856	20.5554	18.7206	20.1815	23.4154	20.3492	24.6561	7	0	0.127829	-2.18	-2.99	0
Tb927.11.7510	Tb927.11.7510	luminal binding protein 1 (BiP), putative	Vesicular.transport	19.9438	18.2461	24.1113	23.3919	23.2261	19.1577	23.7912	23.2293	23.3137	24.5267	16	0	0.308754	-2.27	-1.63	0
Tb427tmp.01.6790	Tb927.11.15140	hypothetical protein, conserved, no domains	ZUnknown	19.3968	18.461	20.2078	22.338	22.0064	22.6495	22.4963	22.1644	23.1965	21.9283	7	1	0.0209032	-2.33	-0.05	0
Tb927.10.3940	Tb927.10.3940	40S ribosomal protein S3A	Ribosome	19.1464	19.5518	22.8046	20.8341	23.4853	24.8909	20.0231	19.4597	24.1198	25.4138	11	0	0.22503	-2.41	-0.2	0
Tb927.8.1340	Tb927.8.1340	60S ribosomal protein L7a	Ribosome	19.4053	19.2228	19.1851	20.5739	23.492	24.5223	19.6716	19.6647	22.855	23.657	6	0	0.0630737	-2.46	0.5	0
Tb927.6.4980	Tb927.6.4980	40S ribosomal protein S14	Ribosome	18.6647	22.1862	22.4516	22.9276	23.5206	23.5443	24.2191	23.1986	24.5653	24.7077	7	1	0.0336709	-2.6	-0.4	0
Tb927.10.5370	Tb927.10.5370	40S ribosomal protein S10	Ribosome	20.2263	21.4882	24.1127	25.1598	23.2886	22.2376	22.7419	26.2655	24.8613	25.015	13	0	0.0540645	-2.63	-2.62	0
Tb927.2.3030	Tb927.2.3030	ATP-dependent Clp protease subunit, heat shock protein 78 (HSP78)	Chaperone	19.5656	20.4201	20.5854	21.5049	20.1489	20.0754	20.8486	21.225	22.2674	25.9911	18	1	0.0351605	-2.64	-2.8	0
Tb927.11.4820	Tb927.11.4820	60S ribosomal protein L17	Ribosome	20.4698	19.2491	19.2148	22.0685	23.2753	23.8315	20.875	24.3239	24.1319	20.274	5	0	0.0687423	-2.66	-0.25	0
Tb11.v5.0537	Tb11.v5.0537	polyubiquitin, putative	Ubiquitin.proteasome	19.6359	18.0881	19.9001	21.2616	19.4126	22.4142	21.7602	21.3113	21.251	24.7693	4	0	0.0730769	-2.72	-1.25	0
Tb927.7.7030	Tb927.7.7030	zinc-finger of a C2HC-type, putative	Zinc.finger	19.9993	19.4073	22.0344	21.4087	25.7887	19.373	23.3514	25.6563	25.0138	19.7959	15	0	0.220031	-2.78	-0.65	0
Tb927.11.6440	Tb927.11.6440	hypothetical protein, conserved, Bromodomain and poly(Q), often in TAP MS, low similarity to coiled-coil proteins and hook proteins (cytoskeletal linkers)	ZUnknown	25.422	25.1148	26.8343	24.478	28.6232	27.1173	28.1916	27.8339	29.5452	27.5678	20	1	0.00446154	-2.85	-0.34	0
Tb927.9.3990	Tb927.9.3990	40S ribosomal protein S7	Ribosome	19.7771	21.2543	19.1991	21.3613	22.63	22.5309	22.6446	22.5086	23.3222	24.2799	12	1	0.00377778	-2.97	-0.77	0
Tb927.7.1730	Tb927.7.1730	60S ribosomal protein L7	Ribosome	18.8061	19.2238	19.7921	20.4275	22.9884	21.8504	21.8164	21.8969	21.9081	23.9436	5	1	0.005	-3.02	-0.36	0
Tb927.9.13920	Tb927.9.13920	kinetoplastid membrane protein KMP-11	Membrane.protein	19.5037	18.3136	20.0765	21.6015	23.4024	23.8947	24.3782	25.0318	24.4788	19.5558	7	1	0.0229375	-3.15	0.87	0
Tb427tmp.02.1085	Tb927.11.3590	40S ribosomal protein S4	Ribosome	19.7819	20.0747	18.9351	20.7171	24.1916	23.6127	22.8596	21.131	21.832	26.7701	22	1	0.0199333	-3.37	0.31	0
Tb927.4.1860	Tb927.4.1860	40S ribosomal protein S19	Ribosome	20.6656	17.9467	19.5385	21.3269	19.4167	20.7276	18.2422	22.8015	24.5269	23.6	4	1	0.00345455	-3.77	-4.18	0
Tb927.11.12230	Tb927.11.12230	heat shock protein HslU2, in mitochondrion	Chaperone	19.5496	19.739	21.4124	21.5041	20.0734	18.786	19.3641	25.96	24.7512	22.3041	5	1	0.00485714	-3.79	-4.93	0
Tb927.5.1610	Tb927.5.1610	60S ribosomal protein L13a	Ribosome	20.1681	18.6996	18.9697	21.1194	21.0394	19.9898	20.5579	22.6761	24.9425	22.9919	4	1	0.00453333	-3.8	-3.01	0
Tb927.11.6200	Tb927.11.6200	60S ribosomal protein L28	Ribosome	20.4761	20.4607	19.5905	21.1183	24.4449	23.9289	19.7771	24.1398	23.7332	24.8286	3	1	0.0122449	-3.82	-1.52	0
Tb927.11.4320	Tb927.11.4320	hypothetical protein, conserved, PF02622 DUF179, Uncharacterized ACR, COG1678	Mito.pathway	19.8192	18.5378	20.3043	22.1759	19.9375	21.5317	20.0078	25.3424	23.9855	23.1002	7	1	0.00464	-3.93	-3.65	0
Tb927.10.560	Tb927.10.560	40S ribosomal protein S11	Ribosome	17.8037	18.8966	23.1576	21.4495	23.4311	23.5098	22.8434	22.6146	24.8384	25.414	7	1	0.0217778	-3.96	-1.03	0
Tb927.11.6140	Tb927.11.6140	40S ribosomal protein S15A	Ribosome	19.1901	19.7683	19.4519	20.8198	20.086	20.3927	19.7408	24.2738	24.8026	22.2223	3	1	0.00933333	-3.96	-3.69	0
Tb927.7.5180	Tb927.7.5180	60S ribosomal protein L23a or L25	Ribosome	20.3036	18.6613	18.9072	22.2179	24.4176	23.2357	22.6997	23.043	24.1862	25.1536	6	1	0.00330435	-4.11	-0.68	0
Tb927.10.2010	Tb927.10.2010	hexokinase (HK1)	Glucose.glycerol	19.1852	17.5544	21.5166	20.6646	19.5775	18.8935	18.8913	21.1156	20.9762	29.7889	36	0	0.0747327	-4.23	-4.84	0
Tb927.5.4260	Tb927.5.4260	histone H4	Chromatin	19.5472	21.7733	19.2965	20.7669	25.1054	26.0626	24.4666	27.0116	27.3222	19.7314	7	1	0.0264571	-4.34	0.52	0
Tb927.10.14710	Tb927.10.14710	40S ribosomal protein S2	Ribosome	19.6513	19.548	19.984	21.3531	23.7025	23.9449	23.7773	23.3977	24.7766	25.4474	14	1	0	-4.41	-0.73	0
Tb927.8.1110	Tb927.8.1110	40S ribosomal protein S9	Ribosome	19.9314	17.8144	19.6078	21.6447	20.1897	18.9484	20.5964	23.3372	24.4938	24.6425	4	1	0.006	-4.41	-4.25	0
Tb427tmp.50.0001	Tb927.11.720	hypothetical protein, conserved	ZUnknown	22.2634	25.0561	24.3631	21.235	25.3746	23.4689	25.3018	29.4709	29.2761	24.3283	11	1	0.0267606	-4.46	-2.98	0
Tb927.10.13790	Tb927.10.13790	hypothetical protein, conserved, no human or yeast homologue	ZUnknown	20.2099	18.0865	17.8776	21.3242	19.1639	21.3314	19.8025	23.368	22.5705	25.8515	15	1	0.00517647	-4.56	-3.83	0
Tb927.3.5050	Tb927.3.5050	60S ribosomal protein L4	Ribosome	18.8693	19.1609	20.0983	21.7344	23.1614	25.6511	22.7252	21.966	25.7729	26.0165	16	1	0.00523077	-4.62	-0.74	0
Tb927.3.3320	Tb927.3.3320	60S ribosomal protein L13	Ribosome	19.5472	18.5738	21.057	22.33	23.5693	24.9253	23.1946	23.9709	26.1975	24.9996	6	1	0.00425	-4.68	-1.16	0
Tb427tmp.160.2810	Tb927.9.4210	fatty acyl CoA synthetase 3 (ACS3)	Lipids	20.7037	18.3845	20.9714	20.6714	20.5479	19.9096	18.9768	27.0617	25.2286	22.6891	9	1	0.004	-4.81	-5.18	0
Tb927.11.10910	Tb927.11.10910	40S ribosomal protein SA	Ribosome	19.7036	18.6807	24.2193	22.6582	23.25	22.7229	22.4434	25.8224	25.8971	26.7157	7	1	0.0092381	-4.83	-3.34	0
Tb927.8.1500	Tb927.8.1500	hypothetical protein, conserved, copurifies with MKT1	ZUnknown	19.172	17.6876	20.1374	22.3843	18.7346	19.6304	19.3422	26.0188	25.4918	23.2528	4	1	0.00523077	-5.08	-5.69	0
Tb927.9.11410	Tb927.9.11410	60S ribosomal protein L23	Ribosome	17.6096	23.2587	22.7578	21.5431	24.7376	24.2099	25.1202	28.8492	28.1331	22.476	10	1	0.0312208	-5.19	-1.8	0
Tb927.7.2940	Tb927.7.2940	histone H2A	Chromatin	18.7675	17.6672	20.0765	21.329	24.6728	24.4024	23.7926	26.4095	27.2901	20.374	4	1	0.0140392	-5.23	-0.4	0
Tb927.7.1050	Tb927.7.1050	40S ribosomal protein S16	Ribosome	18.7036	18.2505	22.4883	21.8974	24.0347	22.5673	24.1618	26.9308	26.2297	24.1703	9	1	0.00428571	-5.44	-2.19	0
Tb927.10.10590	Tb927.10.10590	histone H2B	Chromatin	20.8296	19.3393	17.9269	20.2519	24.9755	25.8636	23.2093	26.8449	27.8202	20.459	4	1	0.0138868	-5.45	-0.36	0
Tb927.11.11830	Tb927.11.11830	40S ribosomal protein S17	Ribosome	20.6608	17.3192	20.4539	21.9094	23.6419	24.3562	23.8288	26.2815	27.529	22.9539	4	1	0.00477419	-5.5	-1.65	0
Tb927.11.6300	Tb927.11.6300	40S ribosomal protein S5	Ribosome	19.141	22.3407	20.0749	20.9549	25.0206	23.9002	24.3632	28.5997	27.1928	22.6143	10	1	0.00526316	-5.51	-1.71	0
Tb927.10.5340	Tb927.10.5340	40S ribosomal protein S18	Ribosome	19.9547	25.0493	19.7949	26.388	27.4723	24.7444	25.6629	31.3003	30.2868	23.8608	15	0	0.0619574	-5.69	-2.52	0
Tb927.3.1370	Tb927.3.1370	40S ribosomal protein S25	Ribosome	19.2521	18.3518	19.4708	20.4387	24.9806	24.3715	24.5238	28.3957	27.4436	23.5573	7	1	0.014	-7.09	-1.84	0
Tb927.2.5910	Tb927.2.5910	40S ribosomal protein S13	Ribosome	19.4481	17.9991	20.3521	20.9301	26.0381	21.8972	22.0149	30.4554	29.9591	21.4127	12	1	0.0185263	-7.59	-3.96	0
