## Supplemental Table 3 for "The endoplasmic reticulum-associated mRNA-binding proteins ERBP1 and ERBP2 interact in bloodstream-form *Trypanosoma brucei*"

### Sheet: OLigos
Oligo	purpose	Sequence
a14150	fwd; 400 nt insert of Tb927.10.14150 used for RNAi (S. Lueong)	CACGATCCGCGGATGAGCAAGACAGAGACGG
a14150	rev; 400 nt insert of Tb927.10.14150 used for RNAi (S. Lueong)	CACGATTCTAGAGCCTCGTCGAACTCCTC
CZ6020	fwd; 400 nt Tb927.10.14150 mini-ORF for TAP-tagging, HindIII-site	GATCAAGCTTCCATGAGCAAGACAGAGACG
CZ6021	rev; 400 nt Tb927.10.14150 mini-ORF for TAP-tagging, ApaI-site	GATCGGGCCCGCCTCGTCGAACTCCTC
CZ6022	fwd; 400 nt Tb927.10.14150 5'UTR for Tap-tagging, SacI-site	GATCGAGCTCTTGCCACCATTTGAATTTA
CZ6023	rev; 400 nt Tb927.10.14150 5'UTR for Tap-tagging, NdeI-site	GATCCATATGTGCTGCTGATGCTTTTTG
CZ6183	fwd; 300 nt Tb927.10.14150 5'UTR, XhoI-site	GATCCTCGAGTCCCTTTTTTTTTCTGCTCT
CZ6184	rev; 300 nt Tb927.10.14150 5'UTR, HindIII-site	GATCAAGCTTTGCTGCTGATGCTTTTTGG
CZ6185	fwd; 300 nt Tb927.10.14150 3'UTR, EcoRI-site	GATCGAATTCAATAATTGTGTCGTGAGGTA
CZ6186	rev; 300 nt Tb927.10.14150 3'UTR, SacII-site	GATCCCGCGGCCCAATAATATTCAACGTGA
CZ6233	fwd; 5'UTR 14150 to test the replacement of Tb927.10.14150 by BSD	CCGACGATAGCGCCATGTGTTTG
CZ6234	rev; BSD	atgatatacattgacaccagtgaagatgc
CZ6235	fwd; BSD	ctgacttgtatcgtcgcgatcggaaatg
CZ6236	rev; 3'UTR 14150 to test the replacement of Tb927.10.14150 by BSD	CACCTTCTCACTAACCAGTTGATTGTTAT
CZ6252	fwd; 300 bp end of Tb927.10.14150 CDS, KpnI-site	GATCGGTACCCAAGCCAATAAAGCAAAGAGGGATTC
CZ6253	rev; 300 bp end of Tb927.10.14150 CDS, XhoI-site	GATCCTCGAGCGCAAAATCCTCCCCCTCTCC
CZ6254	fwd; 300 bp beginning of Tb927.10.14150 3'UTR, BamHI-site	GATCGGATCCATAATTGTGTCGTGAGGTAGGGATGTTGC
CZ6255	rev; 300 bp beginning of Tb927.10.14150 3'UTR, NotI-site	CCCCAATAATATTCAACGTGATATTCTTTTTTCCGCGGCCGCGATC
CZ6379	rev; Tb927.10.14150 5'UTR for TAP-tagging, NdeI-site plus ClaI-site	GATCCATATGGATCATCGATTGCTGCTGATGCTTTTTG
CZ6415	rev; 400 nt Tb927.10.14150 5'UTR for TAP-tagging, NdeI-site plus NotI-site	GATCCATATGGATCGCGGCCGCTGCTGCTGATGCTTTTTG
CZ6417	fwd; 400 nt Tb927.10.14150 5'UTR for TAP-tagging, SacI-site plus HpaI-site	GATCGAGCTCGATCGTTAACTTGCCACCATTTGAATTTA
CZ6418	fwd; RNAi stemloop Tb927.10.14150	GATCAAGCTTAGATCTCAGCGCAAAGATCACCAGTA
CZ6419	rev; RNAi stemloop Tb927.10.14150	GATCGTCGACGAATTCATTGGCTTGTTGCTTCTGCT
CZ6512	fwd; Puro resistance, HindIII-site	gatcaagcttatgaccgagtacaagccca
CZ6513	rev; Puro resistance, EcoRI-site	gatcgaattcatcaggcaccgggctt
CZ6538	fwd; BSD-V5, XbaI-site	tctagaATGGCCAAGCCTTTGTCT
CZ6539	rev; BSD-V5, XhoI-site	ctcgagCGTAGAATCGAGACCGAGGA
CZ6548	fwd; Tb927.10.14150, beginning of CDS, EcoRI-site	GATCgaattcATGAGCAAGACAGAGA
CZ6557	fwd; Tb927.10.14150 beginning of CDS, ApaI-site	GATCGGGCCCATGAGCAAGACAGAGAC
CZ6639	rev; Tb927.10.14150, end of CDS, BamHI-site	gatcggatcccgcaaaatcctcccccc
CZ6724	rev; Tb927.10.14150, NotI-site	GATCGCGGCCGCTGCAGCTCCTGCAAGTA
CZ6725	fwd; Hygro resistance, SacI-site	gatcgagctcatgaaaaagcctgaactca
CZ6726	rev; Hygro resistance, BstBI-site	gatcttcgaactattcctttgccctcgga
CZ6727	fwd; Hygro resistance, NdeI-site	gatccatatgatgaaaaagcctgaactca
CZ6732	fwd; Puro resistance, NdeI-site	gatccatatgaccgagtacaagcccac
CZ6733	rev; Puro resistance, BstBI-site	gatcttcgaatcaggcaccgggcttgc
CZ6823	fwd; G418	cacccgcgctgggtggaaagctagcTTTAATTTGTTGGATGAGCTATTTCATTAATTTTTTTG
CZ6824	rev; G418	cacctgtggcgccggtgatgccggcAATACTGCATAGATAACAAACGCATC
N1Tb927.10.14150	fwd; for N-terminal V5-tagging of Tb927.10.14150 (S. Lueong)	TAGATTGAGGAAGTTGCCTCATTAATTTGCACGATTAGTGTACCAAGGGGGAAAGGTTCTGCCAAAAAGCATCAGCAGCAATGGCCAAGCCTTTGTCTCAAG
N1Tb927.10.14150	rev; for N-terminal V5-tagging of Tb927.10.14150 (S. Lueong)	GGAGCTGTCATCCACCGCGGTTGAGGACGCCTTTCCGTCGGCGCGGGCGCAGCTTCAGGTGCCGTCTCTGTCTTGCTCATCGTAGAATCGAGACCGAGGAGAGG

### Sheet: Sheet2
pHD	plasmid	selection marker
2801	p2T7 Tb927.10.14150 RNAi	Hygromycin	a
2876	pMOtag33M + Tb927.10.14150; C-terminal myc-tag	G418	a
2877	for SKO of Tb927.10.14150	Blasticidin	a
2878	TAP-Tb927.10.14150	Puromycin	a
2879	tethering, lambda myc-Tb927.10.14150	Hygromycin	a
2900	for SKO of Tb927.10.14150	Puromycin	a
2902	stem loop RNAi Tb927.10.14150	Hygromycin	a
2907	C-terminal myc-tagged Tb927.101.4150; overexpression	Hygromycin	a
2943	pHD2907+Tb927.10.14150	Hygromycin	a
2948	eYFP + Tb927.10.14150	Blasticidin	a
3127	PMO33+Tb927.9.9550 with C-term myc	G418	a
